# A Circadian Light Regulator Controls a Core CAM Gene in the Ice Plant’s C_3_-to-CAM Transition

**DOI:** 10.1101/2025.05.03.652029

**Authors:** Noé Perron, Tam Le, Christopher Dervinis, Wendell Pereira, W. Brad Barbazuk, Matias Kirst

**Affiliations:** Plant Molecular and Cellular Biology Program, University of Florida, Gainesville, FL 32608, USA; School of Forest, Fisheries and Geomatics Sciences, University of Florida, Gainesville, FL 32603, USA; Department of Biology, University of Florida, Gainesville, FL 32608, USA; University of Florida Genetics Institute, Gainesville, FL 32608, USA

**Keywords:** Crassulacean acid metabolism (CAM), *Mesembryanthemum crystallinum*, C_3_ photosynthesis, Single-nuclei RNA sequencing, Drought tolerance, UVR8 signaling, PPCK1 regulation, HY5 transcription factor

## Abstract

Crassulacean acid metabolism (CAM) enhances drought tolerance by shifting carbon fixation to the night, improving water-use efficiency compared to C_3_ and C_4_ photosynthesis. However, the molecular regulators of CAM induction remain poorly understood. Here, we generate the first single-nucleus transcriptome atlas of a CAM species, *Mesembryanthemum crystallinum*, to resolve transcriptional dynamics at the cell-type level during the C_3_-to-CAM transition. Using snRNA-seq and a 24-hour time-course bulk RNA-seq dataset, we identify *PPCK1*, a key CAM enzyme regulator, as part of a co-expression network enriched in circadian clock genes and salt-induced pathways. We demonstrate that the ice plant HY5 (McHY5) directly activates *PPCK1*, a function absent in the C_3_ model species *Arabidopsis thaliana*. This discovery reveals a fundamental divergence in transcription factor activity between a CAM and a C_3_ species, suggesting that CAM evolution in *M. crystallinum* involved a rewiring of core regulatory elements underlying CAM. Identifying a transcription factor that directly controls a major CAM gene provides a key step toward decoding CAM regulatory architecture and opens new avenues for engineering drought-resilient crops.
