## Supplemental Table 1 for "A Circadian Light Regulator Controls a Core CAM Gene in the Ice Plant’s C_3_-to-CAM Transition"

### Sheet: 1-Nanopore Sequencing Reports
Summary statistics prior to filtering
Active channels	2831
Mean read length	9626.3
Mean read quality	10.8
Median read length	9604
Median read quality	11.2
Number of reads	10072029
Read length N50	11841
Total bases	96956715661
Number, percentage and megabases of reads above quality cutoffs
>Q5	9511007 (94.4%) 93280.7Mb
>Q7	8907223 (88.4%) 88438.8Mb
>Q10	6845443 (68.0%) 68897.7Mb
>Q12	3704422 (36.8%) 37034.3Mb
>Q15	345548 (3.4%) 2936.3Mb
Top 5 highest mean basecall quality scores and their read lengths
1	34.7 (341)
2	34.0 (116)
3	33.2 (293)
4	32.7 (200)
5	32.5 (1530)
Top 5 longest reads and their mean basecall quality score
1	1028011 (3.9)
2	824752 (4.0)
3	651441 (5.9)
4	578553 (4.6)
5	571644 (4.2)
Summary statistics after filtering (removal of reads <Q10)
Active channels	2811
Mean read length	11550.7
Mean read quality	12
Median read length	10865
Median read quality	11.9
Number of reads	6477974
Read length N50	12209
Total bases	74825442792
Number, percentage and megabases of reads above quality cutoffs
>Q5	6477974 (100.0%) 74825.4Mb
>Q7	6477974 (100.0%) 74825.4Mb
>Q10	5700314 (88.0%) 65927.9Mb
>Q12	3071629 (47.4%) 35399.8Mb
>Q15	252083 (3.9%) 2715.3Mb
Top 5 highest mean basecall quality scores and their read lengths
1	28.0 (5969)
2	21.6 (5318)
3	19.9 (9082)
4	19.8 (13679)
5	19.7 (9885)
Top 5 longest reads and their mean basecall quality score
1	342115 (11.8)
2	198880 (11.3)
3	167015 (17.7)
4	127679 (10.3)
5	93654 (9.1)

### Sheet: 2-Assembly Stats
Statistics polished genome assembly
Genome size	367,960,549 bp
Number of contigs	289
Average contig size	1,273,219.89 bp
Largest contig size	21,451,414 bp
N counts	3628
Gaps	38
	Contig length	Number of contigs
N50	7,186,244 bp	15
N60	5,576,701 bp	20
N70	4,227,033 bp	28
N80	2,554,400 bp	40
N90	1,504,707 bp	59
N100	502 bp	289

### Sheet: 3-BUSCO Results
BUSCO Results from dataset embryophyta_odb10
Genome:
Type	Number of BUSCO groups	Percentage
Complete BUSCOs (C)	1587	0.983
Complete and single-copy BUSCOs (S)	1562	0.968
Complete and duplicated BUSCOs (D)	25	0.015
Fragmented BUSCOs (F)	13	0.008
Missing BUSCOs (M)	14	0.009
Total BUSCO groups searched	1614
Proteins:
Type	Number of BUSCO groups	Percentage
Complete BUSCOs (C)	1508	0.934
Complete and single-copy BUSCOs (S)	1483	0.919
Complete and duplicated BUSCOs (D)	25	0.015
Fragmented BUSCOs (F)	46	0.029
Missing BUSCOs (M)	60	0.037
Total BUSCO groups searched	1614
