## Supplemental Table 3 for "A Circadian Light Regulator Controls a Core CAM Gene in the Ice Plant’s C_3_-to-CAM Transition"

### Sheet: Sheet1
Locus (IcePlant2 genome)	Gene symbol	Gene description	AED Score (IcePlant2 genome)	Marker specificity	Cluster specificity	Gene/Ortholog from species	Evidence cell-type or cell-state specificity
Cluster Annotation
Mcr-011164	ARF5	ARF5 Auxin response factor 5	0.07	Xylem	7	Arabidopsis thaliana	Konishi, M., Donner, T. J., Scarpella, E. & Yanagisawa, S. MONOPTEROS directly activates the auxin-inducible promoter of the Dof5.8 transcription factor gene in Arabidopsis thaliana leaf provascular cells. Journal of Experimental Botany 66, 283–291 (2015).
Mcr-013120	TDR	TDR Leucine-rich repeat receptor-like protein kinase TDR	0.01	Xylem	7	Arabidopsis thaliana	Fisher, K. & Turner, S. PXY, a Receptor-like Kinase Essential for Maintaining Polarity during Plant Vascular-Tissue Development. Current Biology 17, 1061–1066 (2007).
Mcr-005975	HB-15	ATHB-15 Homeobox-leucine zipper protein ATHB-15	0.17	Xylem	7	Arabidopsis thaliana	Ohashi-Ito, K. & Fukuda, H. HD-Zip III Homeobox Genes that Include a Novel Member, ZeHB-13 (Zinnia)/ATHB-15 (Arabidopsis), are Involved in Procambium and Xylem Cell Differentiation. Plant and Cell Physiology 44, 1350–1358 (2003).
Mcr-019817	WOX4	WOX4 WUSCHEL-related homeobox 4	0.09	Xylem	7	Arabidopsis thaliana	Ji, J. et al. WOX4 Promotes Procambial Development. Plant Physiology 152, 1346–1356 (2010).
Mcr-008216	4CL1	4-coumarate:CoA ligase 1	0.04	Xylem	7	Populus tomentosa	Lu, H., Zhao, Y., and Jiang, X. (2004). Stable and specific expression of 4-coumarate:coenzyme A ligase gene (4CL1) driven by the xylem-specific Pto4CL1 promoter in the transgenic tobacco. Biotechnology Letters 26:1147–1152.
Mcr-015504	FTIP1	FTIP1 FT-interacting protein 1	0.03	Phloem companion cells	8	Arabidopsis thaliana	Kim, J.-Y. et al. Distinct identities of leaf phloem cells revealed by single cell transcriptomics. The Plant Cell 33, 511–530 (2021).
Mcr-001196	SUC2	Sucrose transport protein	0.11	Phloem companion cells	8	Spinacia oleracea	Kim, J.-Y. et al. Distinct identities of leaf phloem cells revealed by single cell transcriptomics. The Plant Cell 33, 511–530 (2021).
Mcr-001646	TPPJ	Probable trehalose-phosphate phosphatase J	0.18	Phloem companion cells	8	Arabidopsis thaliana	Schluepmann, H., Berke, L., and Sanchez-Perez, G. F. (2012). Metabolism control over growth: a case for trehalose-6-phosphate in plants. Journal of Experimental Botany 63:3379–3390.
Mcr-008347	SS	Sucrose synthase	0.25	Phloem companion cells	8	Zea mays	Nolte, K. D., and Koch, K. E. (1993). Companion-Cell Specific Localization of Sucrose Synthase in Zones of Phloem Loading and Unloading. Plant Physiology 101:899–905.
Mcr-011091	CLV1	CLV1 Receptor protein kinase CLAVATA1	0.11	Phloem companion cells	8	Arabidopsis thaliana	Jourquin, J., Fukaki, H., and Beeckman, T. (2020). Peptide-Receptor Signaling Controls Lateral Root Development1 [OPEN]. Plant Physiology 182:1645–1656.
Mcr-018247	UMAMIT12	At2g37460 WAT1-related protein At2g37460	0.21	Phloem	9	Arabidopsis thaliana	Zhao, C. et al. Detailed characterization of the UMAMIT proteins provides insight into their evolution, amino acid transport properties, and role in the plant. J Exp Bot 72, 6400–6417 (2021).
Mcr-001120	UMAMIT17	At4g08300 WAT1-related protein At4g08300	0.14	Phloem	9	Arabidopsis thaliana	Zhao, C. et al. Detailed characterization of the UMAMIT proteins provides insight into their evolution, amino acid transport properties, and role in the plant. J Exp Bot 72, 6400–6417 (2021).
Mcr-015099	SWEET14	SWEET14 Bidirectional sugar transporter SWEET14	0.13	Phloem	9	Oryza sativa subsp	Fei, H. et al. OsSWEET14 cooperates with OsSWEET11 to contribute to grain filling in rice. Plant Science 306, 110851 (2021).
Mcr-015098	SWEET15	Bidirectional sugar transporter SWEET15	0.11	Phloem	9	Solanum lycopersium	Ko, H.-Y., Ho, L.-H., Neuhaus, H. E., and Guo, W.-J. (2021). Transporter SlSWEET15 unloads sucrose from phloem and seed coat for fruit and seed development in tomato. Plant Physiology 187:2230–2245.
Mcr-016656	CALS7	Callose synthase 7	0.15	Phloem	9	Arabidopsis thaliana	Xie, B., Wang, X., Zhu, M., Zhang, Z., and Hong, Z. (2011). CalS7 encodes a callose synthase responsible for callose deposition in the phloem. The Plant Journal 65:1–14.
Mcr-014584	H2A	Histone H2A	0.09	S-phase	10	Petroselinum crispum	Joo, H.-Y. et al. Regulation of cell cycle progression and gene expression by H2A deubiquitination. Nature 449, 1068–1072 (2007).
Mcr-015108	DEK1	DEK1 DEK domain-containing chromatin-associated protein 1	0.03	S-phase	10	Arabidopsis thaliana	Roeder, A. H. K., Cunha, A., Ohno, C. K. & Meyerowitz, E. M. Cell cycle regulates cell type in the Arabidopsis sepal. Development 139, 4416–4427 (2012).
Mcr-013774	BRCA1	BREAST CANCER SUSCEPTIBILITY 1 homolog	0.16	S-phase	10	Arabidopsis thaliana	Johnson, N., Cai, D., Kennedy, R. D., Pathania, S., Arora, M., Li, Y.-C., D’Andrea, A. D., Parvin, J. D., and Shapiro, G. I. (2009). Cdk1 Participates in BRCA1-Dependent S Phase Checkpoint Control in Response to DNA Damage. Molecular Cell 35:327–339.
Mcr-010418	TSK	TONSOKU	0.08	S-phase	10	Arabidopsis thaliana	Suzuki, T., Nakajima, S., Inagaki, S., Hirano-Nakakita, M., Matsuoka, K., Demura, T., Fukuda, H., Morikami, A., and Nakamura, K. (2005). TONSOKU is Expressed in S Phase of the Cell Cycle and its Defect Delays Cell Cycle Progression in Arabidopsis. Plant and Cell Physiology 46:736–742.
Mcr-014179	POL2A	DNA polymerase epsilon catalytic subunit A	0.13	S-phase	10	Arabidopsis thaliana	Pedroza-García, J.-A., Mazubert, C., del Olmo, I., Bourge, M., Domenichini, S., Bounon, R., Tariq, Z., Delannoy, E., Piñeiro, M., Jarillo, J. A., et al. (2017). Function of the Plant DNA Polymerase Epsilon in Replicative Stress Sensing, a Genetic Analysis. Plant Physiology 173:1735–1749.
Mcr-010818	CHS	CHS Chalcone synthase	0.21	Adaxial pavement cells	11	Dianthus monspessulanus	Mahroug, S., Courdavault, V., Thiersault, M., St-Pierre, B. & Burlat, V. Epidermis is a pivotal site of at least four secondary metabolic pathways in Catharanthus roseus aerial organs. Planta 223, 1191–1200 (2006).
Mcr-019870	LNG2	LNG2 Protein LONGIFOLIA 2	0.15	Cell elongation/growth	12	Arabidopsis thaliana	Lee, Y. K. et al. LONGIFOLIA1 and LONGIFOLIA2, two homologous genes,regulate longitudinal cell elongation in Arabidopsis. Development 133, 4305–4314 (2006).
Mcr-008385	ARF19	ARF19 Auxin response factor 19	0.1	Cell elongation/growth	12	Arabidopsis thaliana	Lee, K., Park, O.-S. & Seo, P. J. Arabidopsis ATXR2 deposits H3K36me3 at the promoters of LBD genes to facilitate cellular dedifferentiation. Sci Signal 10, eaan0316 (2017).
Mcr-011541	IAA7	IAA7 Auxin-responsive protein	0.08	Cell elongation/growth	12	Arabidopsis thaliana	Liscum, E. & Reed, J. W. Genetics of Aux/IAA and ARF action in plant growth and development. Plant Mol Biol 49, 387–400 (2002).
Mcr-018008	LEA5	LEA5 Late embryogenesis abundant protein	0.02	Dark phase	15	Citrus silensis	Karpinska, B. et al. Late Embryogenesis Abundant (LEA)5 Regulates Translation in Mitochondria and Chloroplasts to Enhance Growth and Stress Tolerance. Frontiers in Plant Science 13, (2022).
Mcr-005476	ALMT4	ALMT4 Aluminum-activated malate transporter 4	0.16	Guard cells	16	Arabidopsis thaliana	Eisenach, C. et al. ABA-Induced Stomatal Closure Involves ALMT4, a Phosphorylation-Dependent Vacuolar Anion Channel of Arabidopsis. The Plant Cell 29, 2552–2569 (2017).
Mcr-019604	MYB60	MYB60 Transcription factor MYB60	0.23	Guard cells	16	Vitis vinifera	Rusconi, F. et al. The Arabidopsis thaliana MYB60 promoter provides a tool for the spatio-temporal control of gene expression in stomatal guard cells. Journal of Experimental Botany 64, 3361–3371 (2013).
Mcr-006914	SLAC1	SLAC1 Guard cell S-type anion channel SLAC1	0.05	Guard cells	16	Arabidopsis thaliana	Vahisalu, T. et al. SLAC1 is required for plant guard cell S-type anion channel function in stomatal signalling. Nature 452, 487–491 (2008).
Mcr-018185	FAMA	FAMA Transcription factor FAMA	0.11	Guard cells	16	Arabidopsis thaliana	Liu, Z. et al. Global Dynamic Molecular Profiling of Stomatal Lineage Cell Development by Single-Cell RNA Sequencing. Molecular Plant 13, 1178–1193 (2020).
Mcr-004691	LTPG1	LTPG1 Non-specific lipid transfer protein GPI-anchored 1	0.03	Pavement cells	2,11	Arabidopsis thaliana	Tenorio Berrío, R. et al. Single-cell transcriptomics sheds light on the identity and metabolism of developing leaf cells. Plant Physiology 188, 898–918 (2022).
Mcr-001887	CUT1	CUT1 3-ketoacyl-CoA synthase 6	0.05	Pavement cells	2,11	Arabidopsis thaliana	Hooker, T. S., Millar, A. A. & Kunst, L. Significance of the Expression of the CER6 Condensing Enzyme for Cuticular Wax Production in Arabidopsis. Plant Physiology 129, 1568–1580 (2002).
Mcr-008261	CER3	CER3 Very-long-chain aldehyde decarbonylase CER3	0.14	Pavement cells	2,11	Arabidopsis thaliana	Kim, H., Yu, S., Jung, S. H., Lee, B. & Suh, M. C. The F-Box Protein SAGL1 and ECERIFERUM3 Regulate Cuticular Wax Biosynthesis in Response to Changes in Humidity in Arabidopsis. The Plant Cell 31, 2223–2240 (2019).
Mcr-000499	CER2	ECERIFERUM 2	0.01	Pavement cells	2,11	Arabidopsis thaliana	Xia, Y., Nikolau, B. J., and Schnable, P. S. (1996). Cloning and characterization of CER2, an Arabidopsis gene that affects cuticular wax accumulation. The Plant Cell 8:1291–1304.
Mcr-017557	KCS2	3-ketoacyl-CoA synthase 2	0.15	Pavement cells	2,11	Arabidopsis thaliana	Lee, S.-B., Jung, S.-J., Go, Y.-S., Kim, H.-U., Kim, J.-K., Cho, H.-J., Park, O. K., and Suh, M.-C. (2009). Two Arabidopsis 3-ketoacyl CoA synthase genes, KCS20 and KCS2/DAISY, are functionally redundant in cuticular wax and root suberin biosynthesis, but differentially controlled by osmotic stress. The Plant Journal 60:462–475.
Mcr-012341	PDF2	Homeobox-leucine zipper protein PROTODERMAL FACTOR 2	0.09	Pavement cells	2,11	Arabidopsis thaliana	Nagata, K., and Abe, M. (2023). A conserved mechanism determines the activity of two pivotal transcription factors that control epidermal cell differentiation in Arabidopsis thaliana. J Plant Res 136:349–358.
Mcr-018533	PsaD	PsaD Photosystem I reaction center subunit II	0.04	Mesophyll	3	Arabidopsis thaliana	Tenorio Berrío, R. et al. Single-cell transcriptomics sheds light on the identity and metabolism of developing leaf cells. Plant Physiology 188, 898–918 (2022).
Mcr-015313	PsaG	PsaG Photosystem I reaction center subunit V	0.01	Mesophyll	3	Arabidopsis thaliana	Tenorio Berrío, R. et al. Single-cell transcriptomics sheds light on the identity and metabolism of developing leaf cells. Plant Physiology 188, 898–918 (2022).
Mcr-016145	PsaF	PsaF Photosystem I reaction center subunit III	0	Mesophyll	3	Arabidopsis thaliana	Tenorio Berrío, R. et al. Single-cell transcriptomics sheds light on the identity and metabolism of developing leaf cells. Plant Physiology 188, 898–918 (2022).
Mcr-011417	CP12-1	CP12-1 Calvin cycle protein CP12-1	0.02	Mesophyll	3	Arabidopsis thaliana	Tenorio Berrío, R. et al. Single-cell transcriptomics sheds light on the identity and metabolism of developing leaf cells. Plant Physiology 188, 898–918 (2022).
Mcr-007190	LHCB4.3	LHCB4.3 Chlorophyll a-b binding protein CP29.3	0.01	Mesophyll	3	Arabidopsis thaliana	Tenorio Berrío, R. et al. Single-cell transcriptomics sheds light on the identity and metabolism of developing leaf cells. Plant Physiology 188, 898–918 (2022).
Mcr-006538	CA	Carbonic anhydrase, chloroplastic	0.13	Mesophyll	3	Spinacia oleracea	Tenorio Berrío, R. et al. Single-cell transcriptomics sheds light on the identity and metabolism of developing leaf cells. Plant Physiology 188, 898–918 (2022).
Mcr-017378	LHCA5	LHCA5 Photosystem I chlorophyll a/b-binding protein 5, chloroplastic	0.11	Mesophyll	3	Arabidopsis thaliana	Tenorio Berrío, R. et al. Single-cell transcriptomics sheds light on the identity and metabolism of developing leaf cells. Plant Physiology 188, 898–918 (2022).
Mcr-010463	SPS1	SPS1 Sucrose-phosphate synthase	0.09	Mesophyll	5	Spinacia oleracea	Chávez-Bárcenas, A. T. et al. Tissue-Specific and Developmental Pattern of Expression of the Rice sps1 Gene1. Plant Physiology 124, 641–654 (2000).
Mcr-010854	FRO7	FRO1 Ferric reduction oxidase 1, chloroplastic	0.17	Mesophyll	5	Pisum sativum	Waters, B. M., Blevins, D. G., and Eide, D. J. (2002). Characterization of FRO1, a Pea Ferric-Chelate Reductase Involved in Root Iron Acquisition. Plant Physiology 129:85–94.
Mcr-018659	CAT1	CAT1 Catalase isozyme 1	0.18	Mesophyll	5	Gossypium hirsutum	Feierabend, J. (2005). Catalases in Plants: Molecular and Functional Properties and Role in Stress Defence. In Antioxidants and Reactive Oxygen Species in Plants, pp. 101–140. John Wiley & Sons, Ltd.
Mcr-013069	SIGA	SIGA RNA polymerase sigma factor sigA	0.43	Mesophyll	6	Arabidopsis thaliana	Wang, Y., Huan, Q., Li, K. & Qian, W. Single-cell transcriptome atlas of the leaf and root of rice seedlings. Journal of Genetics and Genomics 48, 881–898 (2021).
Mcr-003561	TIC62	TIC62 Protein, chloroplastic	0.14	Mesophyll	6	Arabidopsis thaliana	Ikegami, T., Mulo, P., et al. (2009). Arabidopsis Tic62 and Ferredoxin-NADP(H) Oxidoreductase Form Light-Regulated Complexes That Are Integrated into the Chloroplast Redox Poise. The Plant Cell 21:3965–3983.
Mcr-001163	NIA	NIA Nitrate reductase [NADH]	0.03	Mesophyll	6	Spinacia oleracea	Rathnam, C. K. M., and Edwards, G. E. (1976). Distribution of Nitrate-assimilating Enzymes between Mesophyll Protoplasts and Bundle Sheath Cells in Leaves of Three Groups of C4 Plants 1. Plant Physiology 57:881–885.
Mcr-001302	WAXY	WAXY Granule-bound starch synthase 1, chloroplastic/amyloplastic	0.2	Mesophyll (Palisade)	6	Manihot esculenta	Mérida, A., Rodrı́guez-Galán, J. M., Vincent, C., and Romero, J. M. (1999). Expression of the Granule-Bound Starch Synthase I (Waxy) Gene from Snapdragon Is Developmentally and Circadian Clock Regulated1. Plant Physiology 120:401–410.
Mcr-015233	COL16	COL16 Zinc finger protein CONSTANS-LIKE 16	0.01	Mesophyll	1,5,6	Arabidopsis thaliana	Ohmiya, A., Oda-Yamamizo, C. & Kishimoto, S. Overexpression of CONSTANS-like 16 enhances chlorophyll accumulation in petunia corollas. Plant Science 280, 90–96 (2019).
Other Orthologs Mentioned
Mcr-004318	PPC1	PPCA Phosphoenolpyruvate carboxylase 1	0.07	CAM		Mesembryanthemum crystallinum
Mcr-018852	PPDK	PPD Pyruvate, phosphate dikinase, chloroplastic	0.19	CAM		Mesembryanthemum crystallinum
Mcr-010288	MDH	MDH Malate dehydrogenase, cytoplasmic	0.34	CAM		Mesembryanthemum crystallinum
Mcr-005988	NADP-ME	MOD1 NADP-dependent malic enzyme	0.15	CAM		Mesembryanthemum crystallinum
Mcr-009573	PPCK1.1	PPCK1 Phosphoenolpyruvate carboxylase kinase 1	0.08	CAM		Arabidopsis thaliana
Mcr-009574	PPCK1.2	PPCK1 Phosphoenolpyruvate carboxylase kinase 1	0.03	CAM		Arabidopsis thaliana
Mcr-012191	TDT	TDT Tonoplast dicarboxylate transporter	0.05	CAM		Arabidopsis thaliana
Mcr-019268	PGK	Phosphoglycerate kinase, chloroplastic	0.29	C3		Nicotiana tabacum
Mcr-015201	GAPC	GAPC Glyceraldehyde-3-phosphate dehydrogenase, cytosolic	0.14	C3		Mesembryanthemum crystallinum
Mcr-011417	CP12-1	CP12-1 Calvin cycle protein CP12-1, chloroplastic	0.02	C3		Arabidopsis thaliana
Mcr-001894	RBCS2	RBCS2 Ribulose bisphosphate carboxylase small subunit, chloroplastic 2	0.10	C3		Mesembryanthemum crystallinum
Mcr-012955	PGH1	PGH1 Enolase	0.21	Sugar metabolism		Mesembryanthemum crystallinum
Mcr-019418	FBA5	FBA5 Fructose-bisphosphate aldolase 5, cytosolic	0.15	Sugar metabolism		Arabidopsis thaliana
Mcr-002654	ELF4	ELF4 Protein EARLY FLOWERING 4	0.02	Circadian clock		Arabidopsis thaliana
Mcr-014497	LUX	LUX Transcription factor LUX	0.13	Circadian clock		Arabidopsis thaliana
Mcr-012028	TOC1(APRR1)	APRR1 Two-component response regulator-like APRR1	0.02	Circadian clock		Arabidopsis thaliana
Mcr-008190	ADO1(ZTL)	ADO1 Adagio protein 1	0.02	Circadian clock		Arabidopsis thaliana
Mcr-005278	HY5	HY5 Transcription factor HY5	0.35	Circadian clock		Arabidopsis thaliana
Mcr-009654	RVE1	RVE1 Protein REVEILLE 1	0.20	Circadian clock		Arabidopsis thaliana
Mcr-002938	LNK2	LNK2 Protein LNK2	0.03	Circadian clock		Arabidopsis thaliana
Mcr-003211	LNK1	LNK1 Protein LNK1	0.12	Circadian clock		Arabidopsis thaliana
Mcr-001298	APRR9	APRR9 Two-component response regulator-like APRR9	0.14	Circadian clock		Arabidopsis thaliana
Mcr-001290	LHY	LHY Protein LATE ELONGATED HYPOCOTYL	0.22	Circadian clock		Petunia hybrida
Mcr-007248	PRR2	APRR2 Two-component response regulator-like APRR2	0.14	Circadian clock		Arabidopsis thaliana
Mcr-018233	RVE8	RVE8 Protein REVEILLE 8	0.28	Circadian clock		Arabidopsis thaliana
Mcr-010061	BBX25	BBX25 B-box zinc finger protein 25	0.09	Circadian clock		Arabidopsis thaliana
Mcr-005239	AFP2	Ninja-family protein AFP2	0.09	N/A		Arabidopsis thaliana
Mcr-017531	CIPK11	CBL-interacting serine/threonine-protein kinase 11	0.01	N/A		Arabidopsis thaliana
Mcr-013272	IQD23	Protein IQ-DOMAIN 23	0.11	N/A		Arabidopsis thaliana
Mcr-004785	UVR8	Ultraviolet-B receptor UVR8	0.34	N/A		Arabidopsis thaliana
Mcr-003205	SCS	SnRK2-Interacting Calcium Sensor	0.16	N/A		Arabidopsis thaliana
*Genes highlighted in red have been characterized previously in the ice plant, and are thus not orthologs
