## Supplemental Table 9 for "A Circadian Light Regulator Controls a Core CAM Gene in the Ice Plant’s C_3_-to-CAM Transition"

### Sheet: Supplementary_table_8_Co-expres
Genes found to be consistently co-expressed and upregulated by salt-treatment across our experimental designs
GeneID	Description	Arabidopsis ortholog
Mcr-005239	AFP2 Ninja-family protein AFP2 (Arabidopsis thaliana OX=3702)	AT1G13740
Mcr-017531	CIPK11 CBL-interacting serine/threonine-protein kinase 11 (Arabidopsis thaliana OX=3702)	AT2G30360
Mcr-009573	PPCK1 Phosphoenolpyruvate carboxylase kinase 1 (Arabidopsis thaliana OX=3702)	AT1G08650
Mcr-013272	IQD23 Protein IQ-DOMAIN 23 (Arabidopsis thaliana OX=3702)	AT5G62070
Mcr-009574	PPCK1 Phosphoenolpyruvate carboxylase kinase 1 (Arabidopsis thaliana OX=3702)	AT1G08650
Mcr-004785	UVR8 Ultraviolet-B receptor UVR8 (Arabidopsis thaliana OX=3702)	AT5G63860
Mcr-003205	SCS SnRK2-Interacting Calcium Sensor (Arabidopsis thaliana OX=3702)	AT4G38810
