## Supplemental Table 11 for "A Circadian Light Regulator Controls a Core CAM Gene in the Ice Plant’s C_3_-to-CAM Transition"

GeneID	Description
Mcr-018661	AtMg00370 Uncharacterized mitochondrial protein AtMg00370 (Arabidopsis thaliana OX=3702)"
Mcr-018749	rps2 30S ribosomal protein S2, chloroplastic (Vitis vinifera OX=29760)"
Mcr-007510	rpoC2 DNA-directed RNA polymerase subunit beta'' (Nicotiana tomentosiformis OX=4098)"
Mcr-015250	AtMg00370 Uncharacterized mitochondrial protein AtMg00370 (Arabidopsis thaliana OX=3702)"
Mcr-016253	psbZ Photosystem II reaction center protein Z (Vitis vinifera OX=29760)"
Mcr-016254	psbC Photosystem II CP43 reaction center protein (Glycine max OX=3847)"
Mcr-016255	psbD Photosystem II D2 protein (Cucumis sativus OX=3659)"
Mcr-019584	ndhJ NAD(P)H-quinone oxidoreductase subunit J, chloroplastic (Spinacia oleracea OX=3562)"
Mcr-019585	atpE ATP synthase epsilon chain, chloroplastic (Populus alba OX=43335)"
Mcr-019586	atpB ATP synthase subunit beta, chloroplastic (Agapanthus africanus OX=51501)"
Mcr-020537	rpoC2 DNA-directed RNA polymerase subunit beta'' (Spinacia oleracea OX=3562)"
Mcr-020538	rpoB DNA-directed RNA polymerase subunit beta (Spinacia oleracea OX=3562)"
Mcr-020539	psbC Photosystem II CP43 reaction center protein (Glycine max OX=3847)"
Mcr-020540	psbZ Photosystem II reaction center protein Z (Vitis vinifera OX=29760)"
Mcr-020541	rps14 30S ribosomal protein S14, chloroplastic (Manihot esculenta OX=3983)"
Mcr-020542	psaB Photosystem I P700 chlorophyll a apoprotein A2 (Spinacia oleracea OX=3562)"
Mcr-020543	psaA Photosystem I P700 chlorophyll a apoprotein A1 (Vitis vinifera OX=29760)"
Mcr-020544	>Mcr-020544-RA protein Name:"Protein of unknown function"
Mcr-020545	ycf3 Photosystem I assembly protein Ycf3 (Helianthus annuus OX=4232)"
Mcr-020547	atpB ATP synthase subunit beta, chloroplastic (Magnolia tripetala OX=44926)"
Mcr-020548	rbcL Ribulose bisphosphate carboxylase large chain (Stegnosperma halimifolium OX=3535)"
Mcr-020549	ycf4 Photosystem I assembly protein Ycf4 (Carpobrotus chilensis OX=142000)"
Mcr-020550	petA Cytochrome f (Nicotiana tabacum OX=4097)"
Mcr-020551	psbE Cytochrome b559 subunit alpha (Phalaenopsis aphrodite subsp. formosana OX=308872)"
Mcr-020552	psbB Photosystem II CP47 reaction center protein (Spinacia oleracea OX=3562)"
Mcr-020553	rps11 30S ribosomal protein S11, chloroplastic (Spinacia oleracea OX=3562)"
Mcr-020554	rpl14 50S ribosomal protein L14, chloroplastic (Spinacia oleracea OX=3562)"
Mcr-000126	rpl2 50S ribosomal protein L2, chloroplastic (Silene latifolia OX=37657)"
Mcr-020461	atpD ATP synthase subunit beta (Leptospira interrogans serogroup Icterohaemorrhagiae serovar Lai (strain 56601) OX=189518)"
Mcr-020598	rps2 30S ribosomal protein S2, chloroplastic (Spinacia oleracea OX=3562)"
Mcr-020599	atpF ATP synthase subunit b, chloroplastic (Eucalyptus globulus subsp. globulus OX=71271)"
Mcr-020600	atpA ATP synthase subunit alpha, chloroplastic (Silene latifolia OX=37657)"
Mcr-020601	psbK Photosystem II reaction center protein K (Spinacia oleracea OX=3562)"
Mcr-020602	rps16 30S ribosomal protein S16, chloroplastic (Gossypium hirsutum OX=3635)"
Mcr-020560	ndhH NAD(P)H-quinone oxidoreductase subunit H, chloroplastic (Spinacia oleracea OX=3562)"
Mcr-020561	ndhA NAD(P)H-quinone oxidoreductase subunit 1, chloroplastic (Lactuca sativa OX=4236)"
Mcr-020562	ndhG NAD(P)H-quinone oxidoreductase subunit 6, chloroplastic (Spinacia oleracea OX=3562)"
Mcr-018434	rpoC2 DNA-directed RNA polymerase subunit beta'' (Spinacia oleracea OX=3562)"
Mcr-018435	rpoC2 DNA-directed RNA polymerase subunit beta'' (Nicotiana tabacum OX=4097)"
Mcr-016535	ycf2-A Protein Ycf2 (Vitis vinifera OX=29760)"
Mcr-016540	rpoC2 DNA-directed RNA polymerase subunit beta'' (Spinacia oleracea OX=3562)"
Mcr-016541	rpoC1 DNA-directed RNA polymerase subunit beta' (Spinacia oleracea OX=3562)"
Mcr-016542	rpoB DNA-directed RNA polymerase subunit beta (Populus trichocarpa OX=3694)"
Mcr-017748	rpoC1 DNA-directed RNA polymerase subunit beta' (Lepidium virginicum OX=59292)"
Mcr-017757	>Mcr-017757-RA protein Name:"Protein of unknown function"
Mcr-017758	>Mcr-017758-RA protein Name:"Protein of unknown function"
Mcr-017759	ycf68-1 Uncharacterized protein ycf68 (Saccharum officinarum OX=4547)"
Mcr-017760	>Mcr-017760-RA protein Name:"Protein of unknown function"
Mcr-017761	>Mcr-017761-RA protein Name:"Protein of unknown function"
Mcr-018832	>Mcr-018832-RA protein Name:"Protein of unknown function"
Mcr-020483	psaA Photosystem I P700 chlorophyll a apoprotein A1 (Daucus carota OX=4039)"
Mcr-020488	>Mcr-020488-RA protein Name:"Protein of unknown function"
Mcr-020489	ycf15-A Putative uncharacterized protein ycf15 (Nicotiana tomentosiformis OX=4098)"
Mcr-020490	ycf2-A Protein Ycf2 (Spinacia oleracea OX=3562)"
Mcr-020590	TIC214 Protein TIC 214 (Populus alba OX=43335)"
Mcr-020591	ndhH NAD(P)H-quinone oxidoreductase subunit H, chloroplastic (Platanus occidentalis OX=4403)"
Mcr-020592	ndhH NAD(P)H-quinone oxidoreductase subunit H, chloroplastic (Spinacia oleracea OX=3562)"
Mcr-020593	ndhA NAD(P)H-quinone oxidoreductase subunit 1, chloroplastic (Lactuca sativa OX=4236)"
Mcr-020594	ndhG NAD(P)H-quinone oxidoreductase subunit 6, chloroplastic (Spinacia oleracea OX=3562)"
Mcr-020595	ndhD NAD(P)H-quinone oxidoreductase chain 4, chloroplastic (Spinacia oleracea OX=3562)"
Mcr-020596	>Mcr-020596-RA protein Name:"Protein of unknown function"
Mcr-019199	rpoA DNA-directed RNA polymerase subunit alpha (Spinacia oleracea OX=3562)"
Mcr-008603	>Mcr-008603-RA protein Name:"Protein of unknown function"
Mcr-008604	ndhB1 NAD(P)H-quinone oxidoreductase subunit 2 A, chloroplastic (Coffea arabica OX=13443)"
Mcr-008610	ndhG NAD(P)H-quinone oxidoreductase subunit 6, chloroplastic (Spinacia oleracea OX=3562)"
Mcr-008611	ndhA NAD(P)H-quinone oxidoreductase subunit 1, chloroplastic (Lactuca sativa OX=4236)"
Mcr-008612	ndhH NAD(P)H-quinone oxidoreductase subunit H, chloroplastic (Spinacia oleracea OX=3562)"
Mcr-012959	atpB ATP synthase subunit beta, chloroplastic (Spinacia oleracea OX=3562)"
Mcr-012960	atpB ATP synthase subunit beta, chloroplastic (Schisandra sphenanthera OX=13674)"
Mcr-005401	TIC214 Protein TIC 214 (Vitis vinifera OX=29760)"
Mcr-011736	At2g26390 Serpin-Z3 (Arabidopsis thaliana OX=3702)"
Mcr-012017	>Mcr-012017-RA protein Name:"Protein of unknown function"
Mcr-004082	RuBisCO large subunit-binding protein subunit beta, chloroplastic (Brassica napus OX=3708)"
Mcr-008620	RuBisCO large subunit-binding protein subunit beta, chloroplastic (Pisum sativum OX=3888)"
Mcr-020081	RuBisCO large subunit-binding protein subunit alpha, chloroplastic (Pisum sativum OX=3888)"
