## Supplemental Table 12 for "A Circadian Light Regulator Controls a Core CAM Gene in the Ice Plant’s C_3_-to-CAM Transition"

### Sheet: Sheet1
	Dusk Control	Dusk Salt	Dawn Control	Dawn Salt
Estimated Number of Cells (CellRanger output)	7813	6676	3505	4676
Fraction Reads in Cells (CellRanger output)	0.433	0.317	0.38	0.309
Mean Reads per Cell (CellRanger output)	23058	104109	48052	44644
Median UMI Counts per Cell (CellRanger output)	1481	804	1469	1154
Median Genes per Cell (CellRanger output)	929	300	939	639
Total Genes Detected (CellRanger output)	17541	16579	16696	15939
Percent of reads aligning to genome	0.971	0.954	0.959	0.974
Minimum UMI threshold	460	230	500	330
Number of cells after applying minimum UMI threshold	7175	4980	3170	4191
Number of cells after removing doublets	6543	4600	2964	3887
