## Supplemental Table 13 for "A Circadian Light Regulator Controls a Core CAM Gene in the Ice Plant’s C_3_-to-CAM Transition"

### Sheet: PPCK1.1
	PPCK1.1 - CONTROL	GUS fluorescence	LUC luminescence	LUC/GUS
	Biological replicate 1 - raw data	138299	403	0.00291398
	Biological replicate 2 - raw data	125762	305	0.00242522
	Biological replicate 3 - raw data	136881	270	0.00197252
	Biological replicate 4 - raw data	136745	415	0.00303485
	Biological replicate 5 - raw data	216852	330	0.00152178
	Negative control - replicate 1	386	61	N/A
	Negative control - replicate 2	563	68	N/A
	Negative control - replicate 3	567	58	N/A
	Biological replicate 1 - adjusted	137794	340.667	0.0024723
	Biological replicate 2 - adjusted	125257	242.667	0.00193736
	Biological replicate 3 - adjusted	136376	207.667	0.00152275
	Biological replicate 4 - adjusted	136240	352.667	0.00258858
	Biological replicate 5 - adjusted	216347	267.667	0.00123721
		Average experimental samples:		0.00195164
	PPCK1.1 - McHY5	GUS fluorescence	LUC luminescence	LUC/GUS
	Biological replicate 1 - raw data	101544	447	0.00440203
	Biological replicate 2 - raw data	140440	562	0.00400171
	Biological replicate 3 - raw data	130761	502	0.00383907
	Biological replicate 4 - raw data	79266	533	0.00672419
	Biological replicate 5 - raw data	70450	307	0.0043577
	Negative control - replicate 1	566	76	N/A
	Negative control - replicate 2	450	76	N/A
	Negative control - replicate 3	476	73	N/A
	Biological replicate 1 - adjusted	101047	372	0.00368147
	Biological replicate 2 - adjusted	139943	487	0.00348
	Biological replicate 3 - adjusted	130264	427	0.00327797
	Biological replicate 4 - adjusted	78768.7	458	0.00581449
	Biological replicate 5 - adjusted	69952.7	232	0.00331653
		Average experimental samples:		0.00391409
	PPCK1.1 - AtHY5	GUS fluorescence	LUC luminescence	LUC/GUS
	Biological replicate 1 - raw data	162173	411	0.00253433
	Biological replicate 2 - raw data	144183	603	0.00418219
	Biological replicate 3 - raw data	243101	415	0.00170711
	Biological replicate 4 - raw data	144851	278	0.00191921
	Biological replicate 5 - raw data	208316	355	0.00170414
	Negative control - replicate 1	571	75	N/A
	Negative control - replicate 2	525	58	N/A
	Negative control - replicate 3	577	60	N/A
	Biological replicate 1 - adjusted	161615	346.667	0.00214501
	Biological replicate 2 - adjusted	143625	538.667	0.0037505
	Biological replicate 3 - adjusted	242543	350.667	0.00144579
	Biological replicate 4 - adjusted	144293	213.667	0.00148078
	Biological replicate 5 - adjusted	207758	290.667	0.00139906
		Average experimental samples:		0.00204423
	PPCK1.1 - McHYH	GUS fluorescence	LUC luminescence	LUC/GUS
	Biological replicate 1 - raw data	99692	586	0.0058781
	Biological replicate 2 - raw data	190045	271	0.00142598
	Biological replicate 3 - raw data	186502	345	0.00184985
	Biological replicate 4 - raw data	130599	317	0.00242728
	Biological replicate 5 - raw data	167638	286	0.00170606
	Negative control - replicate 1	2016	61	N/A
	Negative control - replicate 2	1010	87	N/A
	Negative control - replicate 3	463	61	N/A
	Biological replicate 1 - adjusted	98529	516.333	0.00524042
	Biological replicate 2 - adjusted	188882	201.333	0.00106592
	Biological replicate 3 - adjusted	185339	275.333	0.00148557
	Biological replicate 4 - adjusted	129436	247.333	0.00191085
	Biological replicate 5 - adjusted	166475	216.333	0.00129949
		Average experimental samples:		0.00220045
	PPCK1.1 - AtHYH	GUS fluorescence	LUC luminescence	LUC/GUS
	Biological replicate 1 - raw data	135861	370	0.00272337
	Biological replicate 2 - raw data	142007	313	0.00220412
	Biological replicate 3 - raw data	176413	393	0.00222773
	Biological replicate 4 - raw data	146909	442	0.00300867
	Biological replicate 5 - raw data	235783	582	0.00246837
	Negative control - replicate 1	629	65	N/A
	Negative control - replicate 2	592	57	N/A
	Negative control - replicate 3	566	48	N/A
	Biological replicate 1 - adjusted	135265	313.333	0.00231643
	Biological replicate 2 - adjusted	141411	256.333	0.00181268
	Biological replicate 3 - adjusted	175817	336.333	0.00191297
	Biological replicate 4 - adjusted	146313	385.333	0.00263362
	Biological replicate 5 - adjusted	235187	525.333	0.00223368
		Average experimental samples:		0.00218188
	PPCK1.1 - McHY5McHYH	GUS fluorescence	LUC luminescence	LUC/GUS
	Biological replicate 1 - raw data	166670	311	0.00186596
	Biological replicate 2 - raw data	218191	263	0.00120537
	Biological replicate 3 - raw data	196411	337	0.00171579
	Biological replicate 4 - raw data	184885	220	0.00118993
	Biological replicate 5 - raw data	160990	381	0.00236661
	Negative control - replicate 1	1050	26	N/A
	Negative control - replicate 2	1033	55	N/A
	Negative control - replicate 3	1036	35	N/A
	Biological replicate 1 - adjusted	165630	272.333	0.00164422
	Biological replicate 2 - adjusted	217151	224.333	0.00103307
	Biological replicate 3 - adjusted	195371	298.333	0.00152701
	Biological replicate 4 - adjusted	183845	181.333	0.000986336
	Biological replicate 5 - adjusted	159950	342.333	0.00214025
		Average experimental samples:		0.00146618

### Sheet: PPCK1.2
	PPCK1.2 - CONTROL	GUS fluorescence	LUC luminescence	LUC/GUS
	Biological replicate 1 - raw data	193689	382	0.00197223
	Biological replicate 2 - raw data	109485	620	0.00566288
	Biological replicate 3 - raw data	110446	298	0.00269815
	Biological replicate 4 - raw data	212203	355	0.00167293
	Biological replicate 5 - raw data	222195	396	0.00178222
	Negative control - replicate 1	330	75	N/A
	Negative control - replicate 2	333	55	N/A
	Negative control - replicate 3	335	40	N/A
	Biological replicate 1 - adjusted	193356	325.333	0.00168256
	Biological replicate 2 - adjusted	109152	563.333	0.00516098
	Biological replicate 3 - adjusted	110113	241.333	0.00219168
	Biological replicate 4 - adjusted	211870	298.333	0.00140809
	Biological replicate 5 - adjusted	221862	339.333	0.00152948
		Average experimental samples:		0.00239456
	PPCK1.2 - McHY5	GUS fluorescence	LUC luminescence	LUC/GUS
	Biological replicate 1 - raw data	111995	933	0.00833073
	Biological replicate 2 - raw data	160629	1657	0.0103157
	Biological replicate 3 - raw data	190130	1783	0.00937779
	Biological replicate 4 - raw data	156821	2075	0.0132316
	Biological replicate 5 - raw data	176415	2043	0.0115806
	Negative control - replicate 1	336	86	N/A
	Negative control - replicate 2	329	63	N/A
	Negative control - replicate 3	321	56	N/A
	Biological replicate 1 - adjusted	111666	864.667	0.00774331
	Biological replicate 2 - adjusted	160300	1588.67	0.00991056
	Biological replicate 3 - adjusted	189801	1714.67	0.00903401
	Biological replicate 4 - adjusted	131103	1052.33	0.00802675
	Biological replicate 5 - adjusted	176086	1974.67	0.0112142
		Average experimental samples:		0.00918576
	PPCK1.2 - AtHY5	GUS fluorescence	LUC luminescence	LUC/GUS
	Biological replicate 1 - raw data	137245	385	0.0028052
	Biological replicate 2 - raw data	139190	513	0.00368561
	Biological replicate 3 - raw data	119399	352	0.0029481
	Biological replicate 4 - raw data	125049	380	0.00303881
	Biological replicate 5 - raw data	113927	417	0.00366024
	Negative control - replicate 1	278	53	N/A
	Negative control - replicate 2	277	51	N/A
	Negative control - replicate 3	268	35	N/A
	Biological replicate 1 - adjusted	136971	338.667	0.00247255
	Biological replicate 2 - adjusted	138916	466.667	0.00335935
	Biological replicate 3 - adjusted	119125	305.667	0.00256594
	Biological replicate 4 - adjusted	124775	333.667	0.00267415
	Biological replicate 5 - adjusted	113653	370.667	0.0032614
		Average experimental samples:		0.00286668
	PPCK1.2 - McHYH	GUS fluorescence	LUC luminescence	LUC/GUS
	Biological replicate 1 - raw data	135206	311	0.00230019
	Biological replicate 2 - raw data	125311	790	0.00630431
	Biological replicate 3 - raw data	133926	360	0.00268805
	Biological replicate 4 - raw data	115719	703	0.00607506
	Biological replicate 5 - raw data	133093	341	0.00256212
	Negative control - replicate 1	340	50	N/A
	Negative control - replicate 2	350	55	N/A
	Negative control - replicate 3	339	52	N/A
	Biological replicate 1 - adjusted	134863	258.667	0.001918
	Biological replicate 2 - adjusted	124968	737.667	0.00590284
	Biological replicate 3 - adjusted	133583	307.667	0.00230319
	Biological replicate 4 - adjusted	115376	650.667	0.00563953
	Biological replicate 5 - adjusted	132750	288.667	0.00217451
		Average experimental samples:		0.00358761
	PPCK1.2 - AtHYH	GUS fluorescence	LUC luminescence	LUC/GUS
	Biological replicate 1 - raw data	236343	313	0.00132435
	Biological replicate 2 - raw data	137442	361	0.00262656
	Biological replicate 3 - raw data	164691	656	0.00398322
	Biological replicate 4 - raw data	146838	658	0.00448113
	Biological replicate 5 - raw data	143891	422	0.00293278
	Negative control - replicate 1	492	90	N/A
	Negative control - replicate 2	456	67	N/A
	Negative control - replicate 3	547	52	N/A
	Biological replicate 1 - adjusted	235845	243.333	0.00103175
	Biological replicate 2 - adjusted	136944	291.333	0.0021274
	Biological replicate 3 - adjusted	164193	586.333	0.00357101
	Biological replicate 4 - adjusted	146340	588.333	0.00402033
	Biological replicate 5 - adjusted	143393	352.333	0.00245712
		Average experimental samples:		0.00264152
	PPCK1.2 - McHY5McHYH	GUS fluorescence	LUC luminescence	LUC/GUS
	Biological replicate 1 - raw data	194636	441	0.00226577
	Biological replicate 2 - raw data	190479	413	0.00216822
	Biological replicate 3 - raw data	192546	332	0.00172426
	Biological replicate 4 - raw data	204766	377	0.00184113
	Biological replicate 5 - raw data	172063	265	0.00154013
	Negative control - replicate 1	971	70	N/A
	Negative control - replicate 2	869	55	N/A
	Negative control - replicate 3	767	53	N/A
	Biological replicate 1 - adjusted	193767	381.667	0.00196972
	Biological replicate 2 - adjusted	189610	353.667	0.00186523
	Biological replicate 3 - adjusted	191677	272.667	0.00142253
	Biological replicate 4 - adjusted	203897	317.667	0.00155798
	Biological replicate 5 - adjusted	171194	205.667	0.00120137
		Average experimental samples:		0.00160337

### Sheet: AtPPCK1
	AtPPCK1 - CONTROL	GUS fluorescence	LUC luminescence	LUC/GUS
	Biological replicate 1 - raw data	126723	796	0.00628142
	Biological replicate 2 - raw data	138191	1021	0.00738832
	Biological replicate 3 - raw data	147263	892	0.00605719
	Biological replicate 4 - raw data	137359	1050	0.0076442
	Biological replicate 5 - raw data	130056	1141	0.00877314
	Negative control - replicate 1	1285	67	N/A
	Negative control - replicate 2	1170	61	N/A
	Negative control - replicate 3	1188	51	N/A
	Biological replicate 1 - adjusted	125509	736.333	0.00586679
	Biological replicate 2 - adjusted	136977	961.333	0.00701823
	Biological replicate 3 - adjusted	146049	832.333	0.00569901
	Biological replicate 4 - adjusted	136145	990.333	0.00727413
	Biological replicate 5 - adjusted	128842	1081.33	0.00839273
		Average experimental samples:		0.00685018
	AtPPCK1 - McHY5	GUS fluorescence	LUC luminescence	LUC/GUS
	Biological replicate 1 - raw data	79200	1212	0.015303
	Biological replicate 2 - raw data	72215	936	0.0129613
	Biological replicate 3 - raw data	112457	947	0.008421
	Biological replicate 4 - raw data	124790	2287	0.0183268
	Biological replicate 5 - raw data	126021	2757	0.0218773
	Negative control - replicate 1	330	101	N/A
	Negative control - replicate 2	817	62	N/A
	Negative control - replicate 3	388	67	N/A
	Biological replicate 1 - adjusted	78688.3	1135.33	0.0144282
	Biological replicate 2 - adjusted	71703.3	859.333	0.0119846
	Biological replicate 3 - adjusted	111945	870.333	0.00777463
	Biological replicate 4 - adjusted	124278	2210.33	0.0177853
	Biological replicate 5 - adjusted	125509	2680.33	0.0213556
		Average experimental samples:		0.0146657
	AtPPCK1 - McHYH	GUS fluorescence	LUC luminescence	LUC/GUS
	Biological replicate 1 - raw data	127536	1823	0.014294
	Biological replicate 2 - raw data	131238	1082	0.00824456
	Biological replicate 3 - raw data	130360	1317	0.0101028
	Biological replicate 4 - raw data	132612	1042	0.00785751
	Biological replicate 5 - raw data	130740	937	0.0071669
	Negative control - replicate 1	353	67	N/A
	Negative control - replicate 2	359	66	N/A
	Negative control - replicate 3	347	43	N/A
	Biological replicate 1 - adjusted	127183	1764.33	0.0138724
	Biological replicate 2 - adjusted	130885	1023.33	0.00781857
	Biological replicate 3 - adjusted	130007	1258.33	0.00967897
	Biological replicate 4 - adjusted	132259	983.333	0.00743491
	Biological replicate 5 - adjusted	130387	878.333	0.00673636
		Average experimental samples:		0.00910824
	AtPPCK1 - AtHY5	GUS fluorescence	LUC luminescence	LUC/GUS
	Biological replicate 1 - raw data	177232	1603	0.00904464
	Biological replicate 2 - raw data	168496	827	0.00490813
	Biological replicate 3 - raw data	178311	1012	0.00567548
	Biological replicate 4 - raw data	179767	2080	0.0115705
	Biological replicate 5 - raw data	190425	1580	0.00829723
	Negative control - replicate 1	307	58	N/A
	Negative control - replicate 2	308	72	N/A
	Negative control - replicate 3	312	53	N/A
	Biological replicate 1 - adjusted	176923	1542	0.00871566
	Biological replicate 2 - adjusted	168187	766	0.00455445
	Biological replicate 3 - adjusted	178002	951	0.00534264
	Biological replicate 4 - adjusted	179458	2019	0.0112505
	Biological replicate 5 - adjusted	190116	1519	0.00798986
		Average experimental samples:		0.00757063
	AtPPCK1 - AtHYH	GUS fluorescence	LUC luminescence	LUC/GUS
	Biological replicate 1 - raw data	244763	1875	0.00766047
	Biological replicate 2 - raw data	226355	1282	0.00566367
	Biological replicate 3 - raw data	165515	1883	0.0113766
	Biological replicate 4 - raw data	153630	1817	0.0118271
	Biological replicate 5 - raw data	171577	828	0.00482582
	Negative control - replicate 1	301	76	N/A
	Negative control - replicate 2	432	55	N/A
	Negative control - replicate 3	411	51	N/A
	Biological replicate 1 - adjusted	244382	1814.33	0.00742418
	Biological replicate 2 - adjusted	225974	1221.33	0.00540476
	Biological replicate 3 - adjusted	165134	1822.33	0.0110355
	Biological replicate 4 - adjusted	108078	1563.33	0.0144648
	Biological replicate 5 - adjusted	171196	767.333	0.0044822
		Average experimental samples:		0.00856229
	AtPPCK1 - McHY5/McHYH	GUS fluorescence	LUC luminescence	LUC/GUS
	Biological replicate 1 - raw data	200506	1282	0.00639382
	Biological replicate 2 - raw data	189113	782	0.00413509
	Biological replicate 3 - raw data	113082	893	0.00789692
	Biological replicate 4 - raw data	171161	1041	0.00608199
	Biological replicate 5 - raw data	132159	1153	0.00872434
	Negative control - replicate 1	1870	62	N/A
	Negative control - replicate 2	2033	68	N/A
	Negative control - replicate 3	1773	85	N/A
	Biological replicate 1 - adjusted	198614	1210.33	0.0060939
	Biological replicate 2 - adjusted	187221	710.333	0.00379409
	Biological replicate 3 - adjusted	111190	821.333	0.00738676
	Biological replicate 4 - adjusted	169269	969.333	0.00572659
	Biological replicate 5 - adjusted	130267	1081.33	0.0083009
		Average experimental samples:		0.00626045
